# 7,000 years of turnover: historical contingency and human niche construction shape the Caribbean’s Anthropocene biota

**DOI:** 10.1101/2020.03.05.978924

**Authors:** Melissa E. Kemp, Alexis M. Mychajliw, Jenna Wadman, Amy Goldberg

## Abstract

The human-mediated movement of species across biogeographic boundaries—whether intentional or accidental—is dramatically reshaping the modern world. Yet, humans have been reshaping ecosystems and translocating species for millennia, and acknowledging the deeper roots of these phenomena is important for contextualizing present-day biodiversity loss, ecosystem functioning, and management needs. Here, we present the first database of terrestrial vertebrate species introductions spanning the entire anthropogenic history of a system: the Caribbean. We employ this ~7,000 year dataset to assess the roles of historical contingency and priority effects in shaping present-day community structure and conservation outcomes, finding that serial human colonization events contributed to habitat modifications and species extinctions that shaped the trajectories of subsequent species introductions by other human groups. We contextualized spatial and temporal patterns of species introductions within cultural practices and population histories of Indigenous, colonial, and modern human societies, and show that the taxonomic and biogeographic diversity of introduced species reflects diversifying reasons for species introductions through time. Recognition of the complex social and economic structures across the 7,000-year human history of the Caribbean provides the necessary context for interpreting the formation of an Anthropocene biota.
