## Supplementary material for "7,000 years of turnover: historical contingency and human niche construction shape the Caribbean’s Anthropocene biota": Table S1

### Sheet: Sheet1
taxa	species	place of introduction	success	# of introductions	Pathway	dates of introduction	introduction date (standardized)	notes	Source Country	Origin biome	Caribbean Endemic	Carib_Region
Amphibian	Gastrophryne carolinensis	Bahamas	y	1			NA		North America	Nearctic	No	BAH
Amphibian	Hyla squirela	Bahamas	Y	1			NA		North America	Nearctic	No	BAH
Amphibian	Lithobates sphenocephalus	Bahamas	Y			NA	NA		North America	Nearctic	No	BAH
Amphibian	Gastrophryne carolinensis	Cayman Islands	y	1	nursery trade	1986	1986		North America	Nearctic	No	GA
Amphibian	Hyla cinerea	Puerto Rico	y	1	cargo stowaway, pet trade	1963	1963		North America	Nearctic	No	GA
Amphibian	Lithobates pipiens	St. Croix	N	1		NA	NA		North America	Nearctic	No	GA
Amphibian	Eleutherodactylus planirostris	Great Inagua Island (Bahamas)	Y			NA	NA		Cuba	Neotropics	Yes	BAH
Amphibian	Osteopilus septentrionalis	Bahamas (Great Inagua)	Y	1		1960s	1965		Cuba	Neotropics	Yes	BAH
Amphibian	Rana clamitans	Bahamas	?	1		2001	2001		North America	Neotropics	Yes	BAH
Amphibian	Rana grylio	Bahamas	y	2	food	1950s	1955		North America	Neotropics	Yes	BAH
Amphibian	Rana sphenocephala	Bahamas	y	1		1972	1972		North America	Neotropics	Yes	BAH
Amphibian	Bufo marinus	Jamaica		1	biocontrol	1844	1844	syn: Bufo agua	South America	Neotropics	No	GA
Amphibian	Eleutherodactylus antillensis	Necker Island (BVI)		1	intentional	1930s	1935		Puerto Rico	Neotropics	Yes	GA
Amphibian	Eleutherodactylus cochranae	Puerto Rico		1	research	1965	1965	specifically a little islet	Puerto Rico	Neotropics	Yes	GA
Amphibian	Eleutherodactylus coqui	US Virgin Islands		5	nursery trade	1960s 1970s	1965		Puerto Rico	Neotropics	Yes	GA
Amphibian	Eleutherodactylus johnstonei	Jamaica		4	biocontrol	1890 1890 1894 1894	1890		Lesser Antilles	Neotropics	Yes	GA
Amphibian	Eleutherodactylus lentus	Jost Van Dyke (BVI)							US Virgn Islands	Neotropics	Yes	GA
Amphibian	Eleutherodactylus planirostris	Jamaica	y	2	Cargo stowaway		NA		Cuba	Neotropics	Yes	GA
Amphibian	Eleutherodactylus schwartzi	British Virgin Islands (Little Thatch Island)	Y		research	1997	1997		Virgin Islands	Neotropics	Yes	GA
Amphibian	Osteopilus septentrionalis	Puerto Rico	y	1		1950s	1955		Cuba	Neotropics	Yes	GA
Amphibian	Pseudacris crucifer	Cuba	n	1			NA		North America	Neotropics	Yes	GA
Amphibian	Rana catesbeiana	Puerto Rico	y	1	food	1935	1935		North America	Neotropics	Yes	GA
Amphibian	Rana grylio	Puerto Rico	y	1		early 1990s	1991		North America	Neotropics	Yes	GA
Amphibian	Scinax ruber	Puerto Rico	y	1		1988	1988		South America	Neotropics	Yes	GA
Amphibian	Bufo marinus	Barbados		1	biocontrol	1833	1833		South America	Neotropics	No	LA
Amphibian	Eleutherodactylus johnstonei	Barbados		1		1879	1879		Lesser Antilles	Neotropics	Yes	LA
Amphibian	Eleutherodactylus martinicensis	St. Barts	y	1	nursery trade	>1970	1971		Lesser Antilles	Neotropics	Yes	LA
Amphibian	Eleutherodactylus planirostris	Guadeloupe	n	1	nursery trade	1997	1997		Cuba	Neotropics	Yes	LA
Amphibian	Leptodactylus validus	Bequia (Grenadines)	Y			NA	NA		South America	Neotropics	No	LA
Amphibian	Osteopilus septentrionalis	Anguilla	Y	2	nursery trade (2)	1980s 1999	1985		Cuba	Neotropics	Yes	LA
Amphibian	Pleuroderma brachyops	Curaçao	y	1	cargo stowaway	1910	1910		South America	Neotropics	Yes	LA
Amphibian	Scinax ruber	St. Lucia	y	1	cargo stowaway	<1891	1890		South America	Neotropics	Yes	LA
Amphibian	Scinax x-signatus	Guadeloupe	y	1		NA	NA		South America	Neotropics	Yes	LA
Amphibian	Leptodactylus fallax	Puerto Rico	N	3	biocontrol, food	1929 1932 (2)	1929		Dominica and Montserrat	Neotropics	Yes	GA
Amphibian	Leptodactylus fallax	Grenada	N	1			NA		Dominica and Montserrat	Neotropics	Yes	LA
