## Supplementary material for "7,000 years of turnover: historical contingency and human niche construction shape the Caribbean’s Anthropocene biota": Table S3

### Sheet: Sheet1
Order	Family	Genus	Species	Island	Success	Period	Timing	Year of Intro	Introduction Year (standardized)	Origin biome	Reason	Caribbean Region	Reference
Perissodactyla	Equidae	Equus	asinus	Cuba (multiple cays)	established			1493	1493	Afrotropical		GA	Borroto Paez 2009 - Invasive mammals in Cuba
Primates	Cercopithecidae	Chlorocebus	sabaeus	Nevis	Present		1600s	1627	1627	Afrotropical	Accidental introduction during the slave trade from Senegal	LA	Long 2003 - Introduced mammals of the world
Carnivora	Viverridae	Civettictis	civetta	Curacao	Extinct		Historic - end of 17th century	1690	1690	Afrotropical		LA	Masseti 2011 - Anthropochorous mammals of the Old World in the West Indies
Primates	Cercopithecidae	Cercopithecus	mona	Grenada	established		Historic - late 17th and 18th centuries	1690	1690	Afrotropical		LA	Masseti 2011 - Anthropochorous mammals of the Old World in the West Indies
Perissodactyla	Equidae	Equus	asinus	Virgin Islands			Historic - 1950s	1955	1955	Afrotropical		LA	Masseti 2011 - Anthropochorous mammals of the Old World in the West Indies
Primates	Cercopithecidae	Chlorocebus	sabaeus	Cuba (Cayo Romano, Cayo Cantiles)			Historic - early 1980s	1981	1981	Afrotropical	Pet Trade	GA	Masseti 2011 - Anthropochorous mammals of the Old World in the West Indies
Primates	Cercopithecidae	Chlorocebus	aethiops	Cuba (multiple cays)	established		1980s	1985	1985	Afrotropical		GA	Borroto Paez 2009 - Invasive mammals in Cuba
Perissodactyla	Equidae	Equus	asinus	Bahamas Islands			Historic		NA	Afrotropical		BAH	Masseti 2011 - Anthropochorous mammals of the Old World in the West Indies
Artiodactyla	Bovidae	Taurotragus	derbianus	Cuba			Historic	?	NA	Afrotropical		GA	Masseti 2011 - Anthropochorous mammals of the Old World in the West Indies
Primates	Cercopithecidae	Erythrocebus	patas	Puerto Rico			?			Afrotropical		GA	Masseti 2011 - Anthropochorous mammals of the Old World in the West Indies
Carnivora	Felidae	Felis	catus	Puerto Rico			Historic	1493	1493	Afrotropical, Indo-Malay		GA	Masseti 2011 - Anthropochorous mammals of the Old World in the West Indies
Carnivora	Felidae	Felis	catus	Bahamas Islands			Historic		NA	Afrotropical, Indo-Malay		BAH	Masseti 2011 - Anthropochorous mammals of the Old World in the West Indies
Carnivora	Felidae	Felis	catus	Antigua			Historic		NA	Afrotropical, Indo-Malay		LA	Masseti 2011 - Anthropochorous mammals of the Old World in the West Indies
Rodentia	Muridae	Rattus	rattus	Hispaniola			Historic	1492	1492	Indo-Malay		GA	Masseti 2011 - Anthropochorous mammals of the Old World in the West Indies
Artiodactyla	Bovidae	Boselaphus	tragocamelus	Cuba (multiple cays)	established		European Arrival		1500	Indo-Malay		GA	Borroto Paez 2009 - Invasive mammals in Cuba
Rodentia	Muridae	Rattus	rattus	Barbados			Historic	1626	1626	Indo-Malay		LA	Masseti 2011 - Anthropochorous mammals of the Old World in the West Indies
Carnivora	Herpestidae	Herpestes	javanicus	Trinidad	widespread		1870	1870	1870	Indo-Malay	Pest control related to cane sugar	LA	Long 2003 - Introduced mammals of the world
Carnivora	Herpestidae	Herpestes	javanicus	Jamaica	widespread		1872	1872	1872	Indo-Malay	Pest control related to cane sugar	GA	Long 2003 - Introduced mammals of the world
Primates	Cercopithecidae	Macaca	mulatta	Cayo Santiago (Puerto Rico)	present		1938, post 1950	1938	1938	Indo-Malay	Research	GA	Long 2003 - Introduced mammals of the world
Primates	Cercopithecidae	Macaca	fascicularis	Cuba (multiple cays)	established		early 1980s	1981	1981	Indo-Malay		GA	Borroto Paez 2009 - Invasive mammals in Cuba
Primates	Cercopithecidae	Macaca	nemestrina	Cuba (multiple cays)	established		1980s	1985	1985	Indo-Malay		GA	Borroto Paez 2009 - Invasive mammals in Cuba
Rodentia	Muridae	Rattus	rattus	Andros (Bahamas)			Historic		NA	Indo-Malay		BAH	Masseti 2011 - Anthropochorous mammals of the Old World in the West Indies
Artiodactyla	Bovidae	Bubalus	bubalis	Cuba			Historic	?	NA	Indo-Malay		GA	Masseti 2011 - Anthropochorous mammals of the Old World in the West Indies
Rodentia	Sciuridae	Funambulus	pennanti	Guadeloupe			Historic	1968	1968	Palearctic, Indo-Malay		LA	Masseti 2011 - Anthropochorous mammals of the Old World in the West Indies
Lagomorpha	Leporidae	Sylvilagus	floridanus	Curacao			Historic	?	NA	Nearctic		LA	Masseti 2011 - Anthropochorous mammals of the Old World in the West Indies
Artiodactyla	Cervidae	Odocoileus	virginianus	Antigua	not successful		1600s	1650	1650	Neotropical, Nearctic	Hunting	LA	Long 2003 - Introduced mammals of the world
Carnivora	Procyonidae	Procyon	lotor	Barbados	persisted until 1970		1650-1680	1665	1665	Neotropical, Nearctic		LA	Helgen et al 2008 - Molecular confirmation of origin and invasive status of West indian raccoons
Artiodactyla	Cervidae	Odocoileus	virginianus	Culebra (Puerto Rico)	established		1790 onwards	1790	1790	Neotropical, Nearctic	Hunting	GA	Long 2003 - Introduced mammals of the world
Carnivora	Procyonidae	Procyon	lotor	Bahamas Islands (New Providence, Grand Bahama, Abaco)	present		1932	1932	1932	Neotropical, Nearctic		BAH	Helgen et al 2008 - Molecular confirmation of origin and invasive status of West indian raccoons
Carnivora	Canidae	Canis	lupus	Turks and Caicos		Ceramic	500 BC - 1500 AD	500	500	Nearctic, Palearctic		BAH	Giovas 2018 - The Beasts at Large - Ethnozoogeography of mammals
Carnivora	Canidae	Canis	lupus	Cuba		Ceramic	500 BC - 1500 AD	500	500	Nearctic, Palearctic		GA	Giovas 2018 - The Beasts at Large - Ethnozoogeography of mammals
Carnivora	Canidae	Canis	lupus	Antigua		Ceramic	500 BC - 1500 AD	500	500	Nearctic, Palearctic		LA	Giovas 2018 - The Beasts at Large - Ethnozoogeography of mammals
Rodentia	Caviidae	Cavia	porcellus	Hispaniola		Ceramic	500 BC - 1500 AD	500	500	Neotropical		GA	Giovas 2018 - The Beasts at Large - Ethnozoogeography of mammals
Rodentia	Capromyidae	Isolobodon	portoricensis	Puerto Rico	extinct		PreHistoric		500	Neotropical		GA
Primates	Atelidae	Ateles		Cuba		Ceramic	Prehistoric, by early Amerindians	500	500	Neotropical		GA	Masseti 2011 - Anthropochorous mammals of the Old World in the West Indies, http://www.isita-org.com/Jass/Contents/2005%20vol83/bruner.pdf
Artiodactyla	Cervidae	Mazama	americana	Carriacou		Ceramic	500 BC - 1500 AD	500	500	Neotropical		LA	Giovas 2018 - The Beasts at Large - Ethnozoogeography of mammals
Rodentia	Dasyproctidae	Dasyprocta	leporina	Lesser Antilles			PreHistoric	500 BC	500	Neotropical		LA	Masseti 2011 - Anthropochorous mammals of the Old World in the West Indies, New records for prehistoric introduction of Neotropical mammals to the West Indies: evidence from Carriacou, Lesser Antilles
Didelphiamorpha	Didelphidae	Didelphis	marsupialis	Grenada - Carriacou		Ceramic	500 BC - 1500 AD		500	Neotropical		LA	Giovas 2018 - The Beasts at Large - Ethnozoogeography of mammals, Masseti 2011 - Anthropochorous mammals of the Old World in the West Indies
Artiodactyla	Tayassuidae	Tayassu	pecari	Carriacou		Ceramic	500 BC - 1500 AD	500	500	Neotropical		LA	Giovas 2018 - The Beasts at Large - Ethnozoogeography of mammals
Rodentia	Caviidae	Cavia	porcellus	Antigua		Ceramic	500 BC - 1500 AD	500	500	Neotropical		LA	Giovas 2018 - The Beasts at Large - Ethnozoogeography of mammals, Masseti 2011 - Anthropochorous mammals of the Old World in the West Indies
Carnivora	Canidae	Cerdocyon	thous	Aruba		Ceramic	PreHistoric - by early Amerindians	500	500	Neotropical		LA	Masseti 2011 - Anthropochorous mammals of the Old World in the West Indies
Carnivora	Felidae	Leopardus	tigrinus	Aruba		Ceramic	PreHistoric, Pre-Colombian, by early Amerindians	500	500	Neotropical		LA	Masseti 2011 - Anthropochorous mammals of the Old World in the West Indies
Artiodactyla	Camelidae	Lama	glama	Cuba	failed to establish			1856	1856	Neotropical		GA	Borroto Paez 2009 - Invasive mammals in Cuba
Rodentia	Muridae	Sciurus	granatensis	Cuba (multiple cays)	Localized		1900s		1905	Neotropical	Escaped from zoo	GA	Borroto Paez 2009 - Invasive mammals in Cuba
Didelphiamorpha	Didelphidae	Didelphis	marsupialis	Bahamas	failed to establish		Historic	1923	1923	Neotropical		BAH	Long 2003 - Introduced mammals of the world
Artiodactyla	Tayassuidae	Tayassu	pecari	Cuba				1930	1930	Neotropical		GA	Long 2003 - Introduced mammals of the world
Artiodactyla	Tayassuidae	Pecari	tajacu	Cuba	established		1930, 1930s	1930	1930	Neotropical	Hunting	GA	Long 2003 - Introduced mammals of the world
Rodentia	Dasyproctidae	Dasyprocta	mexicana	Cuba (multiple cays)	established		1930s	1935	1935	Neotropical	food	GA	Borroto Paez 2009 - Invasive mammals in Cuba
Rodentia	Cuniculidae	Cuniculus	paca	Cuba (multiple cays)	established		1930s	1935	1935	Neotropical	food	GA	Borroto Paez 2009 - Invasive mammals in Cuba
Rodentia	Dasyproctidae	Dasyprocta	punctata	Cuba (multiple cays)	established		1930s	1935	1935	Neotropical	food	GA	Borroto Paez 2009 - Invasive mammals in Cuba
Cingulata	Dasypodidae	Dasypus	novemticus	Carriacou		Ceramic	500 BC - 1500 AD	500	500	Neotropical, Nearctic		LA	Giovas 2018 - The Beasts at Large - Ethnozoogeography of mammals
Artiodactyla	Suidae	Sus	scrofa	Bahamas Islands	established		European Arrival	1493	1493	Palearctic		BAH	Masseti 2011 - Anthropochorous mammals of the Old World in the West Indies
Artiodactyla	Bovidae	Ovis	aries	Hispaniola			European Arrival, <1797	1493	1493	Palearctic		GA	Masseti 2011 - Anthropochorous mammals of the Old World in the West Indies
Artiodactyla	Cervidae	Capra	hircus	Cuba (multiple cays)	established		1493	1493	1493	Palearctic	hunting	GA	Borroto Paez 2009 - Invasive mammals in Cuba
Rodentia	Muridae	Mus	musculus	Cuba (multiple cays)	established		European Arrival	1493	1493	Palearctic	Accidental	GA	Borroto Paez 2009 - Invasive mammals in Cuba
Artiodactyla	Suidae	Sus	scrofa	Cuba (multiple cays)	established		1493	1493	1493	Palearctic	food	GA	Borroto Paez 2009 - Invasive mammals in Cuba
Artiodactyla	Bovidae	Bos	taurus	Cuba (multiple cays)	established		1493	1493	1493	Palearctic	food	GA	Borroto Paez 2009 - Invasive mammals in Cuba
Artiodactyla	Bovidae	Ovis	aries	Bahamas Islands			European Arrival		1500	Palearctic		BAH	Masseti 2011 - Anthropochorous mammals of the Old World in the West Indies
Artiodactyla	Cervidae	Ovis	ammon	Cuba (multiple cays)	established		European Arrival	?	1500	Palearctic		GA	Borroto Paez 2009 - Invasive mammals in Cuba
Artiodactyla	Cervidae	Dama	dama	Cuba (multiple cays)	established		European Arrival???		1500	Palearctic		GA	Borroto Paez 2009 - Invasive mammals in Cuba
Rodentia	Muridae	Rattus	norvegicus	Cuba (multiple cays)	established		European Arrival		1500	Palearctic	Accidental	GA	Borroto Paez 2009 - Invasive mammals in Cuba
Artiodactyla	Bovidae	Ovis	aries	Barbuda			European Arrival		1500	Palearctic		LA	Masseti 2011 - Anthropochorous mammals of the Old World in the West Indies
Artiodactyla	Suidae	Sus	scrofa	Curacao			European Arrival		1500	Palearctic		LA	Masseti 2011 - Anthropochorous mammals of the Old World in the West Indies
Rodentia	Muridae	Rattus	norvegicus	Barbados			Historic (1536 - 1626)	1536	1536	Palearctic		LA	Masseti 2011 - Anthropochorous mammals of the Old World in the West Indies
Rodentia	Muridae	Mus	musculus	St. Kitts			Historic - 1600s or earlier		1600	Palearctic		LA	Masseti 2011 - Anthropochorous mammals of the Old World in the West Indies
Lagomorpha	Leporidae	Oryctolagus	cuniculus	Guadeloupe	Extinct		Historic - before the second half of the 17th century	1640	1640	Palearctic		LA	Masseti 2011 - Anthropochorous mammals of the Old World in the West Indies
Artiodactyla	Bovidae	Bos	taurus	Bahamas			1656	1656	1656	Palearctic		BAH	Long 2003 - Introduced mammals of the world
Artiodactyla	Cervidae	Dama	dama	Antigua	Extinct		Historic - first half of the 18th century	1710	1710	Palearctic		LA	Masseti 2011 - Anthropochorous mammals of the Old World in the West Indies
Carnivora	Mustelidae	Mustela	putorius	Jamaica	Extinct		Historic - 17th century	1750	1750	Palearctic	Pest control related to cane sugar	GA	Long 2003 - Introduced mammals of the world
Artiodactyla	Bovidae	Capra	hircus	Curacao	established		Historic - 18th century	1750	1750	Palearctic		LA	Masseti 2011 - Anthropochorous mammals of the Old World in the West Indies
Artiodactyla	Camelidae	Camelus	dromedarius	Cuba	failed to establish			1832	1832	Palearctic		GA	Borroto Paez 2009 - Invasive mammals in Cuba
Lagomorpha	Leporidae	Oryctolagus	cuniculus	Jamaica	Extinct		Historic - before 1851	1850	1850	Palearctic		GA	Masseti 2011 - Anthropochorous mammals of the Old World in the West Indies
Primates	Cercopithecidae	Macaca	arctoides	Cuba (multiple cays)	established		early 1980s	1981	1981	Palearctic		GA	Borroto Paez 2009 - Invasive mammals in Cuba
Artiodactyla	Bovidae	Capra	hircus	Bahamas Islands			Historic		NA	Palearctic		BAH	Masseti 2011 - Anthropochorous mammals of the Old World in the West Indies
Rodentia	Muridae	Mus	musculus	Bahamas Islands			Historic		NA	Palearctic		BAH	Masseti 2011 - Anthropochorous mammals of the Old World in the West Indies
Rodentia	Muridae	Rattus	norvegicus	Bahamas Islands			Historic		NA	Palearctic		BAH	Masseti 2011 - Anthropochorous mammals of the Old World in the West Indies
Eulipotyphla	Erinaceidae	Atelerix	algirus	Puerto Rico	Extinct		Historic	?	NA	Palearctic		GA	Masseti 2011 - Anthropochorous mammals of the Old World in the West Indies
Artiodactyla	Bovidae	Ovis	orientalis	Cuba			Historic		NA	Palearctic		GA	Masseti 2011 - Anthropochorous mammals of the Old World in the West Indies
Lagomorpha	Leporidae	Lepus	europaeus	Balliceaux	Extinct		Historic	?	NA	Palearctic		LA	Masseti 2011 - Anthropochorous mammals of the Old World in the West Indies
Artiodactyla	Bovidae	Antilope	cervicapra	Cuba (multiple cays)	established		European Arrival	?	1500	Palearctic, Indo-Malay		GA	Borroto Paez 2009 - Invasive mammals in Cuba
Perissodactyla	Equidae	Equus	caballus	Cuba (multiple cays)	established		1493	1493	1493	Palearctic, Indo-Malay, Nearctic		GA	Borroto Paez 2009 - Invasive mammals in Cuba
