## Supplementary material for "7,000 years of turnover: historical contingency and human niche construction shape the Caribbean’s Anthropocene biota": Table S4

### Sheet: Sheet1
species	place of introduction	success	# of introductions	Pathway	date of introduction	STD date	Source Country	Origin biome	Caribbean Endemic	Carib_Region
Hemidactylus mabouia	Bahamas	y	1		1991	1991	Africa	Afrotropics	No	BAH
Ramphotyphlops braminus	Turks and Caicos Islands	Y			NA	NA	Africa	Afrotropics	No	BAH
Varanus exanthematicus	Turks and Caicos Islands	N		escaped pet	NA	NA	Africa	Afrotropics	No	BAH
Hemidactylus garnotii	Bahamas	y	2	nursery trade	1992	1992	Indo-Pacific Region	Indo-Malay	No	BAH
Anolis carolinensis	Bahamas: Grand Bahama	y	1		1966	1966	USA	Nearctic	No	BAH
Trachemys scripta	Bahamas	y	2	pet trade (2)	1970s (2)	1975	North America	Nearctic	No	BAH
Elaphe obsoleta	Bahamas	n	1	nursery trade	1992	1992	North America	Nearctic	No	BAH
Pantherophis alleghaniensis	Bahamas	Y			1992	1992	US	Nearctic	No	BAH
Elaphe guttata	Bahamas	y	1	nursery trade	1993	1993	North America	Nearctic	No	BAH
Pantherophis guttatus	Bahamas	Y			pre 1994	1993	US	Nearctic	No	BAH
Storeiria dekayi	Bahamas	y	1	nursery trade	1990s	1995		Nearctic	No	BAH
Thamnophis sauritus	Bahamas	n	1	nursery trade	1997	1997		Nearctic	No	BAH
Alligator mississippiensis	Bahamas	N	1			NA	North America	Nearctic	Yes	BAH
Opheodrys aestivus	Bahamas	Y			NA	NA	US	Nearctic	No	BAH
Terrapene carolina	Bahamas	?	2	pet trade (2)		NA	US	Nearctic	No	BAH
Thamnophis sirtalis	Bahamas	N	1	Cargo stowaway	1997		North America	Nearctic	No	BAH
Trachemys sp.	Bahamas	y	1		1910s	1915	Caribbean	Neotropics	Yes	BAH
Anolis distichus	Bahamas	y	1		<1968	1967	Hispaniola	Neotropics	Yes	BAH
Cyclura rileyi nuchalis	Bush Hill Cay	Y	1	research	1973	1973	Bahamas	Neotropics	Yes	BAH
Chelonoidis carbonaria	Guana Island (British Virgin Islands)	Y	2	research	1986, 1987	1986	Tortola and Water Island	Neotropics	Yes	BAH
Cyclura cyclura inornata	Alligator Cay	Y	2	research	1988, 1990	1988	Bahamas	Neotropics	Yes	BAH
Leiocephalus carinatus	Bahamian Cays	N		research	1988	1988	Bahamas	Neotropics	Yes	BAH
Trachemys decussata	Bahamas	N	1	pet trade	1997	1997	Cuba	Neotropics	Yes	BAH
Cyclura carinata	Cays in the turks and caicos	Y	1	research	2000	2000	Turks and Caicos	Neotropics	Yes	BAH
Cyclura cyclura figginsi	Pasture Cay	Y	2	research	2002, 2006	2002	Exuma Islands	Neotropics	Yes	BAH
Anolis equestris	Turks and Caicos Islands	?			NA	NA	Cuba	Neotropics	Yes	BAH
Basilliscus sp.	Bahamas	?			NA	NA	Central America	Neotropics	No	BAH
Ctenosaura similis	Bahamas	Y			NA	NA	Central America	Neotropics	No	BAH
Hypsirhynchus parvifrons	Bahamas	N			NA	NA	Hispaniola	Neotropics	Yes	BAH
Iguana iguana	Bahamas	Y			NA	NA	Central and South America	Neotropics	No	BAH
Sphaerodactylus argus	Bahamas	y	1	cargo stowaway		NA	Caribbean	Neotropics	Yes	BAH
Sphaerodactylus copei	Bahamas	y	1	cargo stowaway		NA	Caribbean	Neotropics	Yes	BAH
Sphaerodactylus mariguanae	Grant Turk (Turks and Caicos)	N			NA	NA	Caribbean	Neotropics	Yes	BAH
Trachemys decorata	Bahamas	Y			NA	NA	Hispaniola	Neotropics	Yes	BAH
Trachemys stejnegeri	Bahamas	y	2			NA	Caribbean	Neotropics	Yes	BAH
Trachemys terrapen	Bahamas	y	2			NA	Caribbean	Neotropics	Yes	BAH
Sphaerodactylus notatus	Great Inagua (Bahamas)	?	1		NA		Caribbean	Neotropics	Yes	BAH
Hemidactylus mabouia	Cayman Islands	y	1		2001	2001	Africa	Afrotropics	No	GA
Centrochelys sulcata	British Virgin Islands	Y			NA	NA	North Africa	Afrotropics	No	GA
Hemidactylus angulatus	Cuba	Y			NA	NA	Africa	Afrotropics	No	GA
Python regius	Puerto Rico	W			NA	NA	Africa	Afrotropics	No	GA
Python sebae	Puerto Rico	W			NA	NA	Subsaharan Africa	Afrotropics	No	GA
Ramphotyphlops braminus	Cayman Islands	y	1	nursery trade		NA		Afrotropics	No	GA
Hemidactylus frenatus	Cuba	Y			NA	NA	SE Asia primarily, Africa	Afrotropics, Indo-Malay	No	GA
Python bivttatus	Puerto Rico	W			NA	NA	SE Asia	Indo-Malay	No	GA
Python reticulatus	Puerto Rico	W			NA	NA	SE Asia	Indo-Malay	No	GA
Elaphe guttata	Cayman Islands	y	1	nursery trade	1985	1985	North America	Nearctic	No	GA
Elaphe guttata	Cayman Islands	y	1	nursery trade	1985	1985	North America	Nearctic	No	GA
Trachemys scripta	British Virgin Islands	y	15	pet trade (15)	1980s 1990s 2000 2004	1985	North America	Nearctic	No	GA
Diadophis punctatus	Cayman Islands	?	1	cargo stowaway	1987	1987	North America	Nearctic	No	GA
Anolis carolinensis	Cayman islands	?	1			NA	USA	Nearctic	No	GA
Pseudemys nelsoni	Virgin Islands	N	1		NA	NA	Florida	Nearctic	No	GA
Trachemys decussata	Cayman Islands	Y	1		1875	1875	Cuba	Neotropics	Yes	GA
Anolis cristatellus	Dominican Republic	Y	2	Cargo stowaway (1)	1910s	1915	Puerto Rico	Neotropics	Yes	GA
Anolis porcatus	Dominican Republic	y	1	cargo stowaway	1955	1955	Cuba	Neotropics	Yes	GA
Caiman crocodilus	Isla de la Juventud	y	1	intentional	1959	1959	South America	Neotropics	No	GA
Anolis pulchellus	Puerto Rico: Isla Palominitos	n	1	research	1964	1964	Puerto Rico	Neotropics	Yes	GA
Anolis stratulus	Isla Palominitos	n	1	research	1964	1964	Puerto Rico	Neotropics	Yes	GA
Cyclura nubila	Puerto Rico	y	1	zoo trade	mid 1960s	1965	Cuba	Neotropics	Yes	GA
Ameiva polops	Buck Island (St. Croix)	N		research	late 1960s	1969	St. Croix	Neotropics	Yes	GA
Iguana iguana	Puerto Rico	y	2	pet trade (2)	1974	1974	Central and South America	Neotropics	No	GA
Anolis maynardi	Cayman islands	y	1	cargo stowaway	mid-1970s	1975	Cayman Islands	Neotropics	Yes	GA
Trachemys stejnegeri	Vieques	n	1		1982	1982	Caribbean	Neotropics	Yes	GA
Ameiva exsul	US Virgin Islands	y	1			NA	Puerto Rico	Neotropics	Yes	GA
Anolis equestris	Grand Cayman	?			NA	NA	Cuba	Neotropics	Yes	GA
Anolis lucius	Cuba: Archipelago de los Canarreos	y	1			NA	Cuba	Neotropics	Yes	GA
Anolis sagrei	Cayman Islands: Grand Cayman	y	1	nursery trade		NA	Cuba	Neotropics	Yes	GA
Boa constrictor	Puerto Rico	Y			NA	NA	South America	Neotropics	No	GA
Borikenophis portoricensis	ST. Thomas (Virgin Islands)	N			NA	NA	Puerto Rico	Neotropics	Yes	GA
Cyclura pinguis	Guana Island (BVI)	Y			NA	NA	BVI	Neotropics	Yes	GA
Eunectes notaeus	Puerto Rico	W			NA	NA	SA mainland	Neotropics	No	GA
Gonatodes albogularis	Cayman Islands	n	1			NA	Greater Antilles	Neotropics	Yes	GA
Gymnophthalmus underwoodi	Hispaniola	W?			NA	NA	South America	Neotropics	No	GA
Iguana delicatissima	Puerto Rico	?	1			NA	Central and South America	Neotropics	No	GA
Sphaerodactylus argus	Cuba	y	1			NA	Caribbean	Neotropics	Yes	GA
Sphaerodactylus notatus	Morant Cays (Jamaica)	?	1		NA		Caribbean	Neotropics	Yes	GA
Anolis garmani	Cayman islands	n	1			NA	Jamaica	Neotropics	Yes	GA
Anolis leachii	US Virgin Islands	y	1			NA	Antigua and Barbuda	Neotropics	Yes	GA
Ophisaurus ventralis	Grand Cayman	?	1	Cargo stowaway	1987	1987	SE United States	Palearctic	No	GA
Hemidactylus turcicus	Puerto Rico	y	1			NA	Asia	Palearctic	No	GA
Hemidactylus mabouia	La Desirade	Y			early 18th century	1700	Africa	Afrotropics	No	LA
Pelusios castaneus	Guadeloupe	Y	1		pre 1837	1836	Western Africa	Afrotropics	No	LA
Ramphotyphlops braminus	St. Barts	y	1	nursery trade	1990s	1995		Afrotropics	No	LA
Centrochelys sulcata	Martinique	W			NA	NA	North Africa	Afrotropics	No	LA
Kinixys erosa	Guadeloupe	N			NA	NA	West Africa	Afrotropics	No	LA
Kinixys homeana	Guadeloupe	N			NA	NA	West Africa	Afrotropics	No	LA
Python regius	St. Maarten	n	1	pet trade		NA	Africa	Afrotropics	No	LA
Morelia amethistina	Guadeloupe	W			NA	NA	SE Asia	Indo-Malay	No	LA
Python bivttatus	St. Barthelemy	W			NA	NA	SE Asia	Indo-Malay	No	LA
Python curtus	St. Maarten	n	1	pet trade		NA	Southeast Asia	Indo-Malay		LA
Anolis carolinensis	Anguilla	y	1	nursery trade	1990s	1995	USA	Nearctic	No	LA
Diadophis punctatus	Curaçao	n	1	nursery trade		NA	North America	Nearctic	No	LA
Graptemys pseudogeographica	Martinique	W			NA	NA	Central United States	Nearctic	No	LA
Pantherophis guttatus	Anguilla	N			NA	NA	US	Nearctic	No	LA
Terrapene carolina	Martinique	W			NA	NA	US	Nearctic	No	LA
Thamnophis sirtalis	St. Barthelemy	W			NA	NA	North America	Nearctic	No	LA
Trachemys scripta	St. Maarten	y	1	pet trade		NA	North America	Nearctic	No	LA
Iguana iguana	Basse-Terre (Guadeloupe)	Y			540	540	South America	Neotropics	No	LA
Anolis aeneus	Trinidad	y	1	nursery trade	early 1800s	1810	Grenada	Neotropics	Yes	LA
Anolis trinitatis	Trinidad	y	1	nursery trade	early 1800s	1810	St. Vincent	Neotropics	Yes	LA
Trachemys stejnegeri	Marie-Galante	Y			pre 1837	1836	Caribbean	Neotropics	Yes	LA
Cnemidophorus lemniscatus	Aruba	y	1	cargo stowaway	1950	1950	Neotropics	Neotropics	No	LA
Anolis wattsi	St. Lucia	y	1		1956	1956	Anguilla	Neotropics	Yes	LA
Anolis pogus	Anguillita	?		research	1979	1979	Anguilla	Neotropics	Yes	LA
Mastigodryas bruesi	Barbados	Y		plant trade	between 1981 and 1991	1986	Grenada or St. Vincint	Neotropics	Yes	LA
Anolis bimaculatus	St. Maarten	n	1		~1992	1992	Antigua and Barbuda	Neotropics	Yes	LA
Anolis sagrei	Grenada	y	1	cargo stowaway	1990s	1995	Cuba	Neotropics	Yes	LA
Boa constrictor	Aruba	y	1	pet trade	1990s	1995	South America	Neotropics	No	LA
Cnemidophorus vanzoi	Praslin Island	Y	1	research	1995	1995	St. Lucia	Neotropics	Yes	LA
Alsophis antiguae	Green and Rabbit Islands	Y	1	research	1999	1999	Great Bird Island (Antigua)	Neotropics	Yes	LA
Ameiva ameiva	Barbados	Y	1	released pets	late 1990s	1999	Trinidad ?	Neotropics	No	LA
Anolis cristatellus	Dominica	y	1		1997 - 2002	1999	Puerto Rico	Neotropics	Yes	LA
Alsophis rufivetris	St. Martin/St. Maarten	n	1		2004	2004	Saba, St. Eustatius	Neotropics	Yes	LA
Anolis lineatus	Klein Curaçao	y	1	research	2005	2005	Curacao	Neotropics	Yes	LA
Amphisbaena fulginosa	St. Lucia	W			NA	NA	South America	Neotropics	No	LA
Anolis porcatus	Aruba	?			NA	NA	Cuba	Neotropics	Yes	LA
Anolis richardii	Tobago	y	1			NA	Grenada	Neotropics	Yes	LA
Caiman crocodilus	Carriacou (Grenadines)	N			NA	NA	South America	Neotropics	No	LA
Chelonoidis carbonaria	Barbados	N			NA	NA	Neotropics	Neotropics	No	LA
Chelonoidis denticulata	Guadeloupe	W			NA	NA	Neotropical mainland	Neotropics	No	LA
Crocodylus acutus	Klein Curaçao	W			NA	NA	Neotropics	Neotropics	No	LA
Epicrates cenchrisa	Martinique	W			NA	NA	Neotropics	Neotropics	No	LA
Gonatodes albogularis	Aruba	y	1			NA	Greater Antilles	Neotropics	Yes	LA
Gonatodes antillensis	Aruba	y	1			NA		Neotropics	No	LA
Gonatodes vittatus	Dominica	n	1			NA	South America	Neotropics	No	LA
Gymnophthalmus underwoodi	Antigua	y	1			NA	South America	Neotropics	No	LA
Hemidactylus palaichthus	Maria Island (St. Lucia)	Y			NA	NA	NE South America	Neotropics	No	LA
Iguana delicatissima	Ilet a Ramiers (Martinique)	Y			NA	NA	Lesser antilles	Neotropics	Yes	LA
Imantodes sp	Curacao	N	2	Cargo Stowaway (2)	NA	NA	SA mainland	Neotropics	No	LA
Leptodeira sp.	Curacao	N	3	Cargo stowaway (3)	NA	NA	SA mainland	Neotropics	No	LA
Phrynops geoffroanus	Anguilla	N			NA	NA	South America	Neotropics	No	LA
Tantilla melanocephala	Mustique (Grenadines)	N	1	Cargo stowaway	2005		South America	Neotropics	No	LA
Sphaerodactylus microlepis	Dominica	?	1		NA		Caribbean	Neotropics	Yes	LA
Anolis extremus	St. Lucia	y	1		1956	1956	Barbados	Neotropics	Yes	LA
Anolis leachii	Klein Curaçao	y	1	intentional	2005	2005	Antigua and Barbuda	Neotropics	Yes	LA
Gekko gecko	Martinique	y	1	intentional	1973	1973	Asia	Palearctic	No	LA
Natrix natrix	Martinique	W			NA	NA	Europe	Palearctic	No	LA
